# The Mutational Landscape of the SCAN-B Real-World Primary Breast Cancer Transcriptome

**DOI:** 10.1101/2020.01.30.926733

**Authors:** Christian Brueffer, Sergii Gladchuk, Christof Winter, Johan Vallon-Christersson, Cecilia Hegardt, Jari Häkkinen, Anthony M. George, Yilun Chen, Anna Ehinger, Christer Larsson, Niklas Loman, Martin Malmberg, Lisa Rydén, Åke Borg, Lao H. Saal

**Affiliations:** Division of Oncology, Department of Clinical Sciences, Lund University, Lund, Sweden; Lund University Cancer Center, Medicon Village, Lund, Sweden; CREATE Health Strategic Center for Translational Cancer Research, Lund University, Lund, Sweden; Department of Pathology, Skåne University Hospital, Lund, Sweden; Division of Molecular Pathology, Department of Laboratory Medicine, Lund University, Lund, Sweden; Department of Oncology, Skåne University Hospital, Lund, Sweden; Department of Surgery, Skåne University Hospital, Lund, Sweden

## Abstract

Breast cancer is a disease of genomic alterations, of which the complete panorama of somatic mutations and how these relate to molecular subtypes and therapy response is incompletely understood. Within the Sweden Cancerome Analysis Network–Breast project (SCAN-B; ClinicalTrials.gov NCT02306096), an ongoing study elucidating the tumor transcriptomic profiles for thousands of breast cancers prospectively, we developed an optimized pipeline for detection of single nucleotide variants and small insertions and deletions from RNA sequencing (RNA-seq) data, and profiled a large real-world population-based cohort of 3,217 breast tumors. We use it to describe the mutational landscape of primary breast cancer viewed through the transcriptome of a large population-based cohort of patients, and relate it to patient overall survival. We demonstrate that RNA-seq can be used to call mutations in important breast cancer genes such as *PIK3CA*, *TP53*, and *ERBB2*, as well as the status of key molecular pathways and tumor mutational burden, and identify potentially druggable genes in 86.8% percent of tumors. To make this rich and growing mutational portraiture of breast cancer available for the wider research community, we developed an open source web-based application, the SCAN-B MutationExplorer, accessible at http://oncogenomics.bmc.lu.se/MutationExplorer. These results add another dimension to the use of RNA-seq as a potential clinical tool, where both gene expression-based and gene mutation-based biomarkers can be interrogated simultaneously and in real-time within one week of tumor sampling.
