## Supplementary material for "The Mutational Landscape of the SCAN-B Real-World Primary Breast Cancer Transcriptome": Table 1

### Sheet: Table 1
			ABiM cohort (275 Samples)		SCAN-B cohort (3,217 Samples)
			Patient count	Percent	Patient count	Percent
		Age (years)
		<50	64	23.3%	597	18.6%
		≥50	211	76.7%	2620	81.4%
		Tumor size (mm)
		≤20	145	52.7%	2080	64.7%
		21-50	120	43.6%	1018	31.6%
		>50	6	2.2%	77	2.4%
		Missing	3	1.1%	42	1.3%
		Positive lymph nodes (number)
		0	151	54.9%	1974	61.4%
		1-3	60	21.8%	851	26.5%
		≥4	44	16.0%	290	9.0%
		Missing	20	7.3%	102	3.2%
		Histological type
		Ductal	215	78.2%	2602	80.9%
		Lobular	23	8.4%	386	12.0%
		Other	28	10.2%	229	7.1%
		Missing	9	3.3%	0	0.0%
		ER status (1% cutoff)
		Positive	223	81.1%	2786	86.6%
		Negative	48	17.5%	233	7.2%
		Missing	4	1.5%	198	6.2%
		PgR status (1% cutoff)
		Positive	204	74.2%	2509	78.0%
		Negative	64	23.3%	379	11.8%
		Missing	7	2.5%	329	10.2%
		HER2 status
		Positive	44	16.0%	414	12.9%
		Negative	197	71.6%	2651	82.4%
		Missing	34	12.4%	152	4.7%
		Nottingham histological grade
		Grade 1	31	11.3%	483	15.0%
		Grade 2	97	35.3%	1509	46.9%
		Grade 3	146	53.1%	1161	36.1%
		Missing	1	0.4%	64	2.0%
		Ki67 status
		High	109	39.6%	887	27.6%
		Low	153	55.6%	627	19.5%
		Missing	13	4.7%	1703	52.9%
		Molecular subtype
		Luminal A	109	39.6%	1545	48.0%
		Luminal B	83	30.2%	899	27.9%
		HER2-enriched	30	10.9%	279	8.7%
		Basal-like	35	12.7%	318	9.9%
		Normal-like	13	4.7%	112	3.5%
		Unclassified	5	1.8%	64	2.0%
