## Supplementary material for "The Mutational Landscape of the SCAN-B Real-World Primary Breast Cancer Transcriptome": Table 2

### Sheet: Table 2
	Cohort	Source	Coverage	Total Mutations	SNVs	Insertions	Deletions	Samples with Mutations	Mutations per Sample
	ABiM	DNA	capture regions	3478	3173	50	173	274	12.7
	ABiM	RNA	capture regions	1459	1304	57	98	265	5.5
	ABiM	RNA	whole mRNA	16683	15764	235	684	275	60.7
	SCAN-B	RNA	whole mRNA	144593	141095	1112	2386	3217	44.9
