## Supplementary material for "The Mutational Landscape of the SCAN-B Real-World Primary Breast Cancer Transcriptome": Table 3

### Sheet: Table 3
	Gene	AA Change	Number of Mutations	Mut. Samples (%)	Mut. in Gene (%)
	PIK3CA	H1047R	483	15	41.5
		E545K	212	6.6	18.2
		E542K	142	4.4	12.2
		H1047L	77	2.4	6.6
		N345K	49	1.5	4.2
		E726K	26	0.8	2.2
		C420R	20	0.6	1.7
		E453K	13	0.4	1.1
		G1049R	11	0.3	0.9
		E545A	10	0.3	0.9
		Q546K	10	0.3	0.9
		M1043I	8	0.2	0.7
		Other	102	3.2	8.8
	AKT1	E17K	121	3.8	76.1
		Other	38	1.2	23.9
	SF3B1	K700E	60	1.9	74.1
		Other	21	0.7	25.9
	GATA3	P409fs	30	0.9	12.2
		M294K	14	0.4	5.7
		D336fs	10	0.3	4.1
		D332fs	10	0.3	4.1
		Other	182	5.7	74
	ERBB2	L755S	28	0.9	23.9
		V777L	24	0.7	20.5
		D769Y	9	0.3	7.7
		Other	56	1.7	47.9
	TP53	R273C	25	0.8	3.2
		R248Q	25	0.8	3.2
		R175H	24	0.7	3.5
		R248W	22	0.7	3.1
		R273H	19	0.6	2.4
		Y220C	17	0.5	2.2
		F134L	14	0.4	1.8
		E285K	13	0.4	1.7
		R213*	12	0.4	1.5
		R282W	12	0.4	1.5
		R306*	10	0.3	1.3
		Y163C	10	0.3	1.3
		L194R	9	0.3	1.2
		R342*	9	0.3	1.2
		E286K	8	0.2	1
		G245S	8	0.2	1
		H179R	8	0.2	1
		Q331*	8	0.2	1
		Other	529	16.4	65.1
	FOXA1	S250F	23	0.7	15.8
		F266L	11	0.3	7.5
		Other	112	3.5	76.7
	CDH1	Q23*	18	0.6	7.7
		I650fs	8	0.2	3.4
		P127fs	8	0.2	3.4
		Other	199	6.2	85.4
