## Supplementary material for "The Mutational Landscape of the SCAN-B Real-World Primary Breast Cancer Transcriptome": Table 4

### Sheet: Table 4
	Mutated Gene	Clinical Marker Status based on Immunohistochemistry								Histological Subtype			Molecular Subtype (PAM50)
		ER+	ER-	PgR+	PgR-	HER2+	HER2-	TNBC	ER+/HER2-	Ductal	Lobular	Other	Luminal A	Luminal B	Basal	HER2	Normal
	TP53	1	<0.001	1	<0.001	<0.001	1	<0.001	1	<0.001	1	0.998	1	0.992	<0.001	<0.001	0.912
	PIK3CA	<0.001	1	<0.001	1	0.999	0.001	1	<0.001	0.807	0.002	0.995	<0.001	0.999	1	0.998	1
	GATA3	0.003	0.999	0.041	0.976	0.923	0.113	0.993	0.005	0.047	0.993	0.473	0.404	<0.001	1	0.986	0.966
	FOXA1	0.005	0.999	0.034	0.985	0.521	0.588	0.973	0.147	1	<0.001	0.497	<0.001	0.901	1	0.731	0.929
	MAP3K1	0.001	1	<0.001	1	0.979	0.035	1	<0.001	0.001	0.998	0.924	<0.001	1	1	1	1
	AKT1	0.198	0.885	0.255	0.824	0.999	0.003	0.338	0.009	0.962	0.169	0.140	<0.001	0.990	1	0.284	0.648
	PTEN	0.250	0.859	0.158	0.907	0.993	0.016	0.876	0.038	0.082	0.906	0.846	0.274	0.310	0.898	0.682	0.917
	ERBB2	0.797	0.321	0.983	0.034	0.690	0.425	0.275	0.529	1	<0.001	0.310	0.271	0.994	1	<0.001	0.138
	ESR1	0.016	0.998	0.011	0.997	0.670	0.466	1	0.062	0.795	0.018	0.997	0.008	0.451	1	0.966	0.933
	SF3B1	0.052	0.987	0.068	0.972	0.960	0.088	0.873	0.021	0.964	0.749	0.003	0.565	0.001	0.998	0.994	1
	CBFB	0.081	0.968	0.218	0.865	0.997	0.009	0.957	<0.001	0.319	0.407	0.954	0	0.988	1	0.923	0.901
	CDH1	0.008	0.997	0.482	0.602	0.998	0.004	0.977	<0.001	1	<0.001	0.278	0	0.865	1	0.994	0.708
	Abbreviations: ER, Estrogen receptor; PgR, Progesterone receptor; HER2, Human epidermal growth factor receptor 2; TNBC, Triple-negative breast cancer
