## Supplementary Table S2 for "The Mutational Landscape of the SCAN-B Real-World Primary Breast Cancer Transcriptome"

### Sheet: Filter definition RNA
	SNPSift Filter string for RNA-seq
	Entire definition
	((CHROM in SET[0]) & (FILTER has 'PASS') & !(TYPE has 'Complex') & (!( dbSNPb151_COMMON = 1) & !(CCv87_SNP_INF = 'y') | (CCv87_SNP_INF has 'n')) & !(exists dbSNPb151_G5) & (exists ncbiRefSeq) & !(exists rna_edit) & !(exists ucsc_rep) & !(exists swegen_AF) & !(exists danish_gen_AF) & !(exists gnomad_wgs_AF) & !(exists gnomad_wes_AF) & ((AF < 0.45) | (AF > 0.55) | (DP < 20)) & !(ANN[0].EFFECT =~ '^…
	Explanation
	Negative part | Positive part

### Sheet: Details RNA
VCF field	SnpSift Filter definition	Part of the filter	Type	Description
CHROM	CHROM in SET[0]	Negative	List	Only keep standard chromosomes (1-22, X, Y, MT)
FILTER	FILTER has 'PASS'	Negative	Binary	Only keep variants that pass standard VarDict-Java filters
TYPE	!(TYPE has 'Complex')	Negative	Binary	Complex variants are filtered out
dbSNPb151_COMMON	!( dbSNPb151_COMMON = 1)	Negative	Binary	COMMON SNPs based on COMMON field in dbSNP are filtered out
CCv87_SNP_INF	!(CCv87_SNP_INF = 'y') | (CCv87_SNP_INF has 'n')	Negative	Binary	Non-SNPs based on COSMIC DB are kept
dbSNPb151_G5	!(exists dbSNPb151_G5)	Negative	Binary	Variant has no G5 flag in dbSNP - >5% minor allele frequency in 1+ populations
ncbiRefSeq	exists ncbiRefSeq	Negative	Binary	Variant is in region with RefSeq annotation
rna_edit	!(exists rna_edit)	Negative	Binary	Variant is not present in combined RNA Edit DB (based on RADAR, DARNED, REDIportal and Database based on discriminative prediction of A-to-I RNA editing events)
ucsc_rep	!(exists ucsc_rep)	Negative	Binary	Variant has no overlap in combination of UCSC tracks for repeat masking (rmsk), simple repeats, microsatellites and super duplication
swegen_AF	!(exists swegen_AF)	Negative	Binary	Not present in SweGen project - Whole-genome variant frequencies for 1000 Swedish individuals generated within.
danish_gen_AF	!(exists danish_gen_AF)	Negative	Binary	Not present in Danish Genome project
gnomad_wgs_AF	!(exists gnomad_wgs_AF)	Negative	Binary	Not present in gnomAD Whole Genome Sequencing aggregated DB
gnomad_wes_AF	!(exists gnomad_wes_AF)	Negative	Binary	Not present in gnomAD Whole Exome Sequencing aggregated DB
ANN[0].EFFECT	!(ANN[0].EFFECT =~ '^(intergen|conser|intron|upst|downst|regula)' )	Negative	List	SnpEff first effect is not outside of gene coding and splicing regions
scanb_ns	!(exists scanb_ns)	Negative	Binary	no hit in database constructed manually from variants based on RNA-seq data from non-tumor samples run through the SCAN-B pipeline.
low_complexity_regions	!(exists low_complexity_regions)	Negative	Binary	no overlap with low complexity regions (source of many false positives), identified by Li
MSI	MSI < 7	Negative	Numerical	Variant is not in region with high number of MicroSatellites.
QUAL	QUAL > 55	Negative	Numerical	Phred-scaled quality score for the assertion made in ALT.
DP	DP > 8	Negative	Numerical	Total Depth.
NM	((NM >= 0.7) | !(TYPE has 'SNV'))	Negative	Numerical	Mean mismatches in reads.
AF	AF >= 0.08	Negative	Numerical	Allele Frequency.
HMPOL	((TYPE has 'SNV') | (HMPOL < 2)) & (!(TYPE has 'SNV') | (HMPOL < 6))	Negative	Numerical	Number of same variant repetitions next to the position (number of homopolymers).
GC_CONT	GC_CONT < 0.78	Negative	Numerical	GC-content 50 bases up and down-stream.
AF, DP	((AF < 0.45) | (AF > 0.55) | (DP < 20))	Negative	Special	Combined filter to get rid of variants with AF around 0.5 (most probably germline variant).
CNT_NR, MF_NR	((CNT_NR <= 3) || ((exists CCv87_ID) && ( (MF_NR <= (3 * CCv87_TOT_MF)) | (CNT_NR <= (3 * CCv87_TOT)))	Negative	Special	CNT_NR – count of samples with this mutation in cohort; MF_NR – Mutant frequency with this variant in cohort. This filter attempts to remove very frequent variants with no such high frequency in COSMIC Whole Exome Sequencing data.
mcg_link_disease	exists mcg_link_disease	Positive	Binary	Keeping variant with overlap in My Cancer Genome - precision cancer medicine resource.
CCv87_ID	exists CCv87_ID	Positive	Binary	Keep variant if it is in COSMIC with some additional checks below.
CCv87_SNP_INF	!(CCv87_SNP_INF =~ 'y')	Positive	Binary	Not-saving variants if it is SNP based on COSMIC DB
gnomad_wes_AF	!(exists gnomad_wes_AF)	Positive	Binary	Keep if it is not in gnomAD Whole Exome Sequencing data aggregated DB
gnomad_wes_AF	gnomad_wes_AF < 0.001	Positive	Binary	Keep if it is in gnomAD but the gnomAD AF is very low
CCv87_MUTATION_SOMATIC_STATUS	CCv87_MUTATION_SOMATIC_STATUS =~ 'Confirmed'	Positive	Binary	Keep only confirmed COSMIC somatic variants
ANN[0].GENE	ANN[0].GENE in SET[1]	Positive	List	Keep only variants in breast cancer related genes based on intOGen (Integrative Onco Genomics) source, plus MKI67, ESR1, PGR
CNT_NR, MF_NR	(MF_NR <= (3 * CCv87_BRCA_MF)) | (CNT_NR <= (3 * CCv87_BRCA))	Positive	Special	Still keep only variants with equivalent frequencies or numbers (Number of samples or mutant frequency in cohort should not be higher than 3 times of same in COSMIC breast cancer samples)

### Sheet: Filter definition DNA
	SNPSift Filter string for DNA-seq
	Entire definition
	(CHROM in SET[0]) & (FILTER has 'PASS') & ( exists SOMATIC ) & !(TYPE has 'Complex') & (MSI < 7) & !(exists ucsc_rep) & !(exists low_complexity_regions) & (SSF < 0.05) & !(exists swegen_AF) & (!(exists scanb_ns) | (scanb_ns < 2)) & !(ANN[0].EFFECT =~ '^(intergen|conser|intron|upst|downst|regula)' ) & (!(exists dbSNPb151_G5) & !( dbSNPb151_COMMON has '1') & !(CCv87_SNP_INF has 'y') | (CCv87_SNP_IN…
	Explanation
	Negative part | Positive part

### Sheet: Details DNA
VCF field	Filter definition	Part of the filter	Type	Description
CHROM	CHROM in SET[0]	Negative	List	Only keep standard human chromosomes (1-22, X, Y, MT)
FILTER	FILTER has 'PASS'	Negative	Binary	Only keep variants that pass standard VarDict-Java filters
TYPE	!(TYPE has 'Complex')	Negative	Binary	Complex variants are filtered out
SOMATIC	exists SOMATIC	Negative	Binary	Keep only somatic variants identified from matched tumor/normal sample
ucsc_rep	!(exists ucsc_rep)	Negative	Binary	Variant has no overlap in combination of UCSC tracks for repeat masking (rmsk), simple repeats, microsatellites and super duplication
low_complexity_regions	!(exists low_complexity_regions)	Negative	Binary	no overlap with low complexity regions (source of many false positives), identified by Li
swegen_AF	!(exists swegen_AF)	Negative	Binary	no hit in SweGen project - Whole-genome variant frequencies for 1000 Swedish individuals generated within.
ANN[0].EFFECT	!(ANN[0].EFFECT =~ '^(intergen|conser|intron|upst|downst|regula)' )	Negative	List	SnpEff first effect is not outside of gene coding and splicing regions
dbSNPb151_COMMON	!( dbSNPb151_COMMON = 1)	Negative	Binary	COMMON SNPs based on COMMON field in dbSNP are filtered out
CCv87_SNP_INF	!(CCv87_SNP_INF = 'y') | (CCv87_SNP_INF has 'n')	Negative	Binary	Non-SNP based on COSMIC db are kept
dbSNPb151_G5	!(exists dbSNPb151_G5)	Negative	Binary	Variant has no G5 flag in dbSNP - >5% minor allele frequency in 1+ populations
rna_edit	!(exists rna_edit)	Negative	Binary	variant is not present in combined RNA Edit DB (based on RADAR, DARNED, REDIportal and Database based on discriminative prediction of A-to-I RNA editing events)
MSI	MSI < 7	Negative	Numerical	Variant is not in region with high number of MicroSatellites
SSF	SSF < 0.05	Negative	Numerical	P-value of SOMATIC flag
scanb_ns	scanb_ns < 2	Negative	Numerical	Fewer than two SCAN-B normal samples have this variant.
GEN[0].AF	GEN[0].AF >= 0.05	Negative	Numerical	Allele Frequency
GEN[0].DP	GEN[0].DP > 10	Negative	Numerical	Total Depth
HMPOL	((TYPE has 'SNV') | (HMPOL < 2)) & (!(TYPE has 'SNV') | (HMPOL < 6))	Negative	Numerical	Number of same variant repetitions next to the position (number of homopolymers)
mcg_link_disease	exists mcg_link_disease	Positive	Binary	Keeping variant with overlap in My Cancer Genome - precision cancer medicine resource
CIViC_variant_id	exists CIViC_variant_id	Positive	Binary	Keeping variant with overlap in ‘Clinical Interpretations of Variants in Cancer’ source
DoCM_disease	exists DoCM_disease	Positive	Binary	Keeping variant with overlap in the ‘Database of Curated Mutations in cancer’ source
SSF	SSF < 0.05	Positive	Numerical	Still keep only variants with p-value for SOMATIC status more than 0.05
