## Supplementary Table S3 for "The Mutational Landscape of the SCAN-B Real-World Primary Breast Cancer Transcriptome"

### Sheet: Supplementary Table S3
	Supplementary Table S3. Number of alterations by type in the post-filter SCAN-B RNA-seq mutation set stratified by single nucleotide variants (SNVs), insertions, and deletions.
	Alteration Type	SNVs	Insertions	Deletions
	Frameshift	0	535	935
	In-frame indel	0	8	78
	Missense	50270	1	25
	Nonsense	2311	1	2
	Splicing	1042	25	33
	UTR	68819	519	1283
	Synonymous	17057	0	0
	Other	1596	23	30
