## Supplementary Table S4 for "The Mutational Landscape of the SCAN-B Real-World Primary Breast Cancer Transcriptome"

### Sheet: Supplementary Table S4
	Supplementary Table S4. Reactome pathway information.
	Reactome Pathway Name	Reactome ID
	Homo sapiens: Cell Cycle	R-HSA-1640170
	Homo sapiens: Oncogenic MAPK signaling	R-HSA-6802957
	Homo sapiens: TNF signaling	R-HSA-75893
	Homo sapiens: PD-1 signaling	R-HSA-389948
	Homo sapiens: Signaling by MET	R-HSA-6806834
	Homo sapiens: RET signaling	R-HSA-8853659
	Homo sapiens: Signalling to RAS	R-HSA-167044
	Homo sapiens: mTOR signalling	R-HSA-165159
	Homo sapiens: Signaling by WNT in cancer	R-HSA-4791275
	Homo sapiens: Signaling by Hedgehog	R-HSA-5358351
	Homo sapiens: PI3K/AKT Signaling in Cancer	R-HSA-2219528
	Homo sapiens: PTEN Loss of Function in Cancer	R-HSA-5674404
	Homo sapiens: Signaling by NOTCH1 in Cancer	R-HSA-2644603
	Homo sapiens: Signaling by NOTCH2	R-HSA-1980145
	Homo sapiens: Signaling by NOTCH3	R-HSA-9012852
	Homo sapiens: Signaling by NOTCH4	R-HSA-1980150
	Homo sapiens: p53-Independent DNA Damage Response	R-HSA-69610
	Homo sapiens: Cellular response to hypoxia	R-HSA-2262749
	Homo sapiens: DNA Damage Bypass	R-HSA-73893
	Homo sapiens: DNA Damage Reversal	R-HSA-73942
	Homo sapiens: HDR through Homologous Recombination (HRR)	R-HSA-5685942
	Homo sapiens: TP53 Regulates Transcription of DNA Repair Genes	R-HSA-6796648
	Homo sapiens: Signaling by EGFR in Cancer	R-HSA-1643713
	Homo sapiens: Estrogen-dependent gene expression	R-HSA-9018519
	Homo sapiens: Mismatch Repair	R-HSA-5358508
	Homo sapiens: Apoptosis	R-HSA-109581
	Homo sapiens: Signaling by TGF-beta Receptor Complex	R-HSA-170834
	Homo sapiens: Integrin signaling	R-HSA-9006921
	Homo sapiens: Signaling by ERBB2	R-HSA-1227986
	Homo sapiens: Signaling by ERBB4	R-HSA-1236394
